# A high-content RNAi screen reveals multiple roles for long noncoding RNAs in cell division

**DOI:** 10.1101/709030

**Authors:** Lovorka Stojic, Aaron T L Lun, Patrice Mascalchi, Christina Ernst, Aisling M Redmond, Jasmin Mangei, Alexis R Barr, Vicky Bousgouni, Chris Bakal, John C Marioni, Duncan T Odom, Fanni Gergely

## Abstract

Genome stability relies on proper coordination of mitosis and cytokinesis, where dynamic microtubules capture and faithfully segregate chromosomes into daughter cells. The role of long noncoding RNAs (lncRNAs) in controlling these processes however remains largely unexplored. To identify lncRNAs with mitotic functions, we performed a high-content RNAi imaging screen targeting more than 2,000 human lncRNAs. By investigating major hallmarks of cell division such as chromosome segregation, mitotic duration and cytokinesis, we discovered numerous lncRNAs with functions in each of these processes. The chromatin-associated lncRNA, *linc00899,* was selected for in-depth studies due to the robust mitotic delay observed upon its depletion. Transcriptome analysis of *linc00899*-depleted cells together with gain-of-function and rescue experiments across multiple cell types identified the neuronal microtubule-binding protein, *TPPP/p25,* as a target of *linc00899*. *Linc00899* binds the genomic locus of *TPPP/p25* and suppresses its transcription through a *cis*-acting mechanism. In cells depleted of *linc00899,* the consequent upregulation of *TPPP/p25* alters microtubule dynamics and is necessary and sufficient to delay mitosis. Overall, our comprehensive screen identified several lncRNAs with roles in genome stability and revealed a new lncRNA that controls microtubule behaviour with functional implications beyond cell division.
