## Supplementary material for "A high-content RNAi screen reveals multiple roles for long noncoding RNAs in cell division": Supp Table 3

### Sheet: Single well data
		(nb mitotic cells / total viable cells)	(nb mitotic cells / total viable cells)	(nb of viable cells)	(nb of viable cells)	(nb multinucleated cells / total viable cells)	(nb multinucleated cells / total viable cells)	(nb bridges / total viable cells)	(nb bridges / total viable cells)
WellName	Gene	Mitotic Index_plate 1	Mitotic Index_plate 2	Viability_plate 1	Viability_plate 2	Multinucleation Index_plate 1	Multinucleation Index_plate 2	Cytokinetic bridges_plate 1	Cytokinetic bridges_plate 2
C3	CH-TOG SMART pool siRNA	17.1875	8.14249	448	393	13.1696	17.3028	0.078125	0.0381679
F19	CH-TOG SMART pool siRNA	11.3636	11.8765	396	421	11.1111	10.6888	0.0429293	0.0261283
I8	CH-TOG SMART pool siRNA	19.2371	12.2302	603	556	10.6136	7.91367	0.0281924	0.0359712
J16	CH-TOG SMART pool siRNA	14.404	15.0972	604	669	9.76821	9.56652	0.057947	0.0328849
L15	CH-TOG SMART pool siRNA	13.2463	10.8581	536	571	10.0746	9.98249	0.0279851	0.0227671
L17	CH-TOG SMART pool siRNA	13.3333	12.1864	525	558	8.95238	7.70609	0.0152381	0.0143369
J9	ECT2 SMART pool siRNA	3.40074	3.76238	1088	1010	37.8676	43.2673	0.0275735	0.0178218
J20	ECT2 SMART pool siRNA	4.06926	4.6875	1155	1152	40.0866	40.8854	0.021645	0.0112847
K3	ECT2 SMART pool siRNA	3.40909	2.76243	1056	1086	45.3598	43.0018	0.0104167	0.0156538
K14	ECT2 SMART pool siRNA	4.46194	3.65854	1143	1148	31.846	38.8502	0.0306212	0.00958188
L12	ECT2 SMART pool siRNA	4.79863	5.87734	1167	1174	42.0737	43.0153	0.017138	0.0076661
L16	ECT2 SMART pool siRNA	4.50593	5.06217	1265	1126	37.7075	43.6945	0.0205534	0.0124334
C20	HeLa cells	2.85904	1.86335	1504	1610	3.125	2.6087	0.0345745	0.0236025
H7	HeLa cells	2.21717	2.50915	1759	1913	4.60489	3.86827	0.0233087	0.0292734
I18	HeLa cells	2.43546	3.18575	2053	1852	3.84803	4.04968	0.037019	0.0329374
K7	HeLa cells	2.58065	2.81407	2015	1990	3.62283	3.36683	0.0258065	0.0201005
K21	HeLa cells	2.40314	2.6303	2039	2053	3.87445	3.60448	0.0313879	0.0287384
M5	HeLa cells	2.67953	3.44108	1866	1918	3.59057	2.60688	0.0267953	0.0265902
M16	HeLa cells	3.2948	3.04372	1730	1807	2.13873	3.54178	0.0289017	0.02601
N22	HeLa cells	3.50432	3.86399	1969	1941	4.31691	2.78207	0.0314881	0.0278207
D4	Control siRNA (Ambion)	2.43626	1.64038	1765	1585	4.92918	3.47003	0.0368272	0.0277603
G17	Control siRNA (Ambion)	2.31405	2.68007	1815	1791	3.0854	2.84757	0.0374656	0.025684
H11	Control siRNA (Ambion)	2.55803	2.19419	2111	1823	3.64756	3.78497	0.0307911	0.0307186
I14	Control siRNA (Ambion)	3.11558	2.8403	1990	1866	4.82412	3.26902	0.0301508	0.0310825
J15	Control siRNA (Ambion)	1.82446	1.96829	2028	1829	3.99408	3.8819	0.0271203	0.0289776
L20	Control siRNA (Ambion)	3.19149	2.6943	1880	1930	4.25532	4.92228	0.0351064	0.0310881
M6	Control siRNA (Ambion)	3.35802	2.53093	2025	1778	4.44444	4.49944	0.0335802	0.0359955
C14	GNG12-AS1 siRNA (exon1)	2.07101	2.15343	1352	1486	4.5858	4.23957	0.0428994	0.0302826
D7	GNG12-AS1 siRNA (exon1)	2.03943	1.83299	1471	1473	6.86608	4.68432	0.0319511	0.0312288
D22	GNG12-AS1 siRNA (exon1)	1.67806	1.95946	1609	1480	4.10193	4.18919	0.0323182	0.0283784
H13	GNG12-AS1 siRNA (exon1)	2.52728	2.48184	1741	1652	5.3992	4.29782	0.0287191	0.0399516
H16	GNG12-AS1 siRNA (exon1)	1.77215	1.5891	1580	1762	4.43038	3.29171	0.0392405	0.0329171
J5	GNG12-AS1 siRNA (exon1)	1.46777	1.12063	1567	1517	4.7224	6.32828	0.0357371	0.0250494
WellName	Gene	Mitotic Index_plate 1	Mitotic Index_plate 2	Viability_plate 1	Viability_plate 2	Multinucleation Index_plate 1	Multinucleation Index_plate 2	Cytokinetic bridges_plate 1	Cytokinetic bridges_plate 2
C11	LOC284933	2.28571	2.70968	1400	1550	3.85714	3.16129	0.0407143	0.0412903
C12	SPANXA2-OT1	2.70728	2.8928	1773	1763	2.98928	3.74362	0.0304569	0.0249575
C13	LINC00221	2.93103	2.7044	1740	1590	3.16092	2.01258	0.0310345	0.0283019
C15	LOC728040	3.17058	2.40572	1577	1538	3.2974	2.60078	0.0310717	0.0286086
C16	LINC00700	3.08932	2.36327	1489	1481	4.36535	4.38893	0.0376091	0.0317353
C17	ATP6V1G2-DDX39B	2.19864	2.16486	1319	1201	4.0182	3.41382	0.0386657	0.0391341
C18	LOC729683	3.07167	2.76025	1465	1268	2.86689	3.15457	0.0416382	0.0283912
C19	LOC728228	3.18153	2.6362	1603	1707	3.3063	2.40187	0.0393013	0.0392501
C21	FAM182B	1.94175	1.97409	1648	1621	4.85437	4.62677	0.0382282	0.0339297
C22	ATXN8OS	2.76316	2.43261	1520	1521	5.06579	4.20776	0.0421053	0.0249836
C4	LOC729683	2.2696	1.88822	1454	1324	4.19532	3.54985	0.0275103	0.0287009
C5	FAM182B	2.60138	2.32399	1307	1463	4.8202	5.94668	0.0359602	0.0355434
C6	LINC00671	3.05556	2.47718	1440	1534	5.55556	3.45502	0.0416667	0.0267275
C7	TSNAX-DISC1	2.7441	2.01192	1567	1342	4.21187	4.769	0.0389279	0.0216095
C8	HPYR1	2.77393	2.90456	1442	1446	3.39806	3.59613	0.0457698	0.0325035
C9	LOC100506835	3.10881	2.71941	1544	1618	4.53368	4.20272	0.0634715	0.0636588
D10	FLJ36777	2.69762	2.15995	1594	1713	2.76035	2.8021	0.0307403	0.033275
D11	ATP6V0E2-AS1	2.95508	1.86972	1692	1658	4.31442	4.8854	0.0401891	0.03076
D12	FLJ40852	2.39295	2.4447	1588	1718	5.03778	3.95809	0.0352645	0.0285215
D13	LOC729683	2.30817	2.44648	1603	1635	4.11728	3.97554	0.0374298	0.0262997
D14	LOC340017	1.60462	2.84302	1558	1618	4.42875	3.58467	0.0564827	0.0550062
D15	ASB16-AS1	2.64778	2.58303	1624	1626	3.94089	3.87454	0.0369458	0.0350554
D16	LOC100133920	2.02195	3.40357	1731	1851	4.67938	4.48406	0.0340843	0.0351162
D17	SCARNA10	2.04204	2.21557	1665	1670	3.6036	2.87425	0.0312312	0.0365269
D18	TM4SF19-TCTEX1D2	3.47513	2.80025	1669	1607	4.79329	6.40946	0.0377472	0.0248911
D19	INO80B-WBP1	2.28609	2.59235	1531	1543	3.65774	2.78678	0.0306989	0.0330525
D20	LOC100506835	2.39071	2.22623	1464	1662	5.53279	4.45247	0.0785519	0.0637786
D21	LINC00700	3.09764	1.74564	1485	1604	4.10774	3.49127	0.0397306	0.0405237
D3	LOC100130476	2.13033	2.53807	1596	1576	5.88972	4.44162	0.0256892	0.018401
D5	SCARNA10	2.59349	1.50659	1658	1593	5.42823	4.77087	0.0295537	0.0225989
D6	LOC340017	2.83454	2.3676	1517	1605	3.88926	3.61371	0.0441661	0.0386293
D8	LINC00242	1.94647	1.95122	1644	1435	4.6837	4.87805	0.0164234	0.0250871
D9	FLJ42627	1.92431	2.7761	1559	1657	6.15779	4.3452	0.0487492	0.0561255
E10	TSNAX-DISC1	4.14091	2.29133	1618	1222	4.51174	3.84615	0.0321384	0.0237316
E11	TCL6	2.96973	2.47823	1751	1493	4.96859	4.15271	0.027984	0.0241125
E12	LINC00381	2.82663	2.38745	1592	1466	4.77387	3.41064	0.0320352	0.0347885
E13	FAM182B	1.85407	2.57766	1672	1513	5.80144	4.36219	0.0358852	0.031725
E14	FOXN3-AS1	2.75112	3.16377	1563	1612	5.3103	5.7072	0.0275112	0.0173697
E15	SLC8A1-AS1	2.51678	1.70628	1788	1641	4.1387	2.68129	0.0352349	0.0322974
E16	LOC728228	3.02216	2.71022	1489	1439	4.16387	2.71022	0.0335796	0.0326616
E17	LINC00381	2.98805	1.78075	1506	1797	3.51926	3.39455	0.0358566	0.0278242
E18	LINC00221	2.14592	2.42812	1398	1565	4.29185	3.64217	0.0236052	0.0249201
E19	HPYR1	3.06675	2.72784	1663	1613	3.66807	2.35586	0.0469032	0.0396776
E20	FLJ40852	3.09981	2.90482	1613	1618	3.90577	4.07911	0.0402976	0.0358467
E21	TPT1-AS1	2.85896	2.15311	1574	1672	3.55781	3.94737	0.0400254	0.0251196
E22	SPANXA2-OT1	3.34158	2.28311	1616	1533	3.2797	2.80496	0.0402228	0.0234834
E3	LOC728084	2.18032	1.69789	1697	1708	5.42133	4.56674	0.0294638	0.0286885
E4	ATXN8OS	3.07692	2.21239	1365	1582	5.34799	4.29836	0.0271062	0.0246523
E5	ATP6V0E2-AS1	2.22222	1.89125	1530	1692	4.5098	4.25532	0.0254902	0.0195035
E6	LOC284933	2.29102	1.90301	1615	1629	4.82972	4.17434	0.0328173	0.0368324
E7	FLJ40852	2.99401	2.46839	1670	1661	4.8503	4.57556	0.0239521	0.0325105
E8	KTN1-AS1	2.91777	2.01064	1508	1691	5.17241	3.0751	0.0251989	0.0283856
E9	LOC100133920	3.10263	2.86442	1676	1571	4.7136	4.07384	0.0286396	0.0235519
F10	LOC729970	1.99317	2.90112	1756	1689	4.49886	3.6116	0.022779	0.0148017
F11	SLC8A1-AS1	3.19277	1.84162	1660	1629	4.81928	3.43769	0.0313253	0.0399018
F12	LOC100506035	2.82805	2.08754	1768	1485	3.50679	3.77104	0.0441176	0.0350168
F13	ELMO1	2.92318	1.85676	1471	1508	6.18627	4.77454	0.0231135	0.0225464
F14	LOC100507584	2.14669	1.86916	1677	1605	6.02266	3.36449	0.0298151	0.0218069
F15	TCL1A	2.20681	2.16329	1586	1433	5.54855	3.76832	0.0308953	0.0355897
F16	LOC100505776	2.54569	2.33508	1532	1713	5.5483	3.85289	0.0287206	0.0215995
F17	ATXN8OS	2.7027	1.8	1443	1500	3.7422	3.4	0.024948	0.022
F18	LOC100507410	2.47083	3.25753	1457	1627	4.11805	3.25753	0.0233356	0.0282729
F20	LINC00184	1.58014	1.91449	1329	1567	4.43943	4.7224	0.0225734	0.0261646
F21	LOC100289019	4.62882	2.94118	1145	1292	3.75546	3.40557	0.0262009	0.0263158
F22	TM4SF19-TCTEX1D2	3.10717	3.20427	1577	1498	5.5168	5.54072	0.0234623	0.0253672
F3	UBOX5-AS1	3.92593	1.97513	1350	1367	6.59259	4.60863	0.0296296	0.0168252
F4	LINC00184	2.71845	2.28526	1545	1269	4.27184	4.09771	0.0239482	0.0283688
F5	LINC00221	2.8013	2.17391	1535	1426	3.97394	3.29593	0.0228013	0.0245442
F6	TCL6	2.56904	1.55367	1557	1416	4.56005	4.73164	0.0211946	0.0240113
F7	LOC728228	2.05843	2.25914	1506	1505	5.24568	3.32226	0.0312085	0.0272425
F8	TPT1-AS1	1.36392	1.8018	1613	1665	5.57967	4.68468	0.0353379	0.0342342
F9	LOC728084	2.00125	2.00938	1599	1493	4.69043	4.35365	0.0356473	0.0274615
G10	FOXN3-AS1	2.86472	2.45245	1885	1998	4.35013	4.2042	0.0286472	0.0275275
G11	LINC00158	3.38983	2.46517	1888	1866	3.38983	3.37621	0.032839	0.0267953
G12	KTN1-AS1	2.58321	3.5975	2013	1918	4.61997	2.86757	0.0322901	0.0250261
G13	LINC00242	2.5331	2.74809	1737	1965	3.85723	4.17303	0.0270581	0.0284987
G14	PP2D1	3.05556	2.471	1800	1983	5.5	4.08472	0.0183333	0.0252143
G15	LOC100506035	2.59278	2.61643	1967	1911	3.6604	2.61643	0.0406711	0.0334903
G16	UBOX5-AS1	2.97653	2.85714	1747	1855	3.43446	3.77358	0.0394963	0.0269542
G18	SLC8A1-AS1	3.83202	2.68493	1905	1825	4.25197	3.50685	0.0325459	0.0284932
G19	LOC284933	3.10384	3.54497	1772	1890	3.83747	3.28042	0.0361174	0.0375661
G20	LOC100130476	2.88316	3.71124	1977	1967	3.49014	3.35536	0.0333839	0.0279614
G21	FLJ36777	3.00231	2.37307	1732	1812	2.8291	2.37307	0.0311778	0.0264901
G22	LINC00238	2.94726	2.70856	1934	1846	3.82627	2.8169	0.033092	0.0270856
G3	TM4SF19-TCTEX1D2	2.13777	2.86929	1684	1882	4.57245	4.14453	0.0190024	0.0249734
G4	LOC100132287	2.40761	2.16495	1786	1940	4.59127	3.81443	0.0335946	0.0262887
G5	FLJ42627	3.42625	3.28754	1722	2038	4.64576	4.07262	0.0377468	0.0392542
G6	ASB16-AS1	2.33853	3.24296	1796	1881	4.45434	3.50877	0.0317372	0.0265816
G7	LOC100271722	3.31618	2.65436	1749	1733	4.51687	4.38546	0.0308748	0.0392383
G8	LINC00700	3.29308	2.73896	1822	1789	4.39078	3.8569	0.0307355	0.0251537
G9	SPANXA2-OT1	3.17634	2.54065	1826	1968	3.83352	3.40447	0.0345016	0.023374
H10	LOC100132287	2.71592	2.30487	1841	1909	4.56274	4.60974	0.0369364	0.022001
H12	LOC100505474	3.07366	3.39367	1887	1768	4.34552	3.78959	0.0259671	0.033371
H14	LOC729970	2.73632	2.83956	2010	2113	3.83085	2.55561	0.0283582	0.0175106
H15	CARD14	3.53453	2.74664	1839	1784	4.89396	4.54036	0.0565525	0.0487668
H17	LOC728084	2.58028	3.2967	1744	2002	4.12844	3.64635	0.0315367	0.026973
h18	LOC100505474	2.56927	3.73259	1985	1795	4.38287	3.67688	0.0241814	0.0194986
H19	LOC728040	2.7268	3.02854	1907	1717	3.19874	2.32964	0.027268	0.0209668
H20	LOC100506035	3.09951	2.29824	1839	1871	3.80642	4.38268	0.0435019	0.0411545
H21	LOC728228	2.87081	2.74451	1672	2004	3.40909	3.59281	0.0358852	0.0304391
H22	LOC729970	3.13265	3.94667	2043	1875	3.1816	3.46667	0.0249633	0.0213333
H3	LOC100272228	3.06017	2.81525	1928	1705	3.26763	2.93255	0.026971	0.0316716
H4	ATP6V1G2-DDX39B	1.5561	1.51921	1221	1119	3.6855	3.66399	0.033579	0.025916
H5	TPT1-AS1	2.84598	1.79462	1792	2006	3.68304	3.88833	0.0323661	0.0299103
H6	TCL1A	2.51168	3.39181	1712	1710	5.78271	5.38012	0.026285	0.022807
H8	ASB16-AS1	3.65917	2.48619	1913	1810	4.28646	3.70166	0.0318871	0.0254144
H9	LINC00238	1.88968	3.33162	1958	1951	3.62615	3.74167	0.0413687	0.031266
I10	LOC100272228	2.52281	2.16606	1863	1939	3.86473	2.99123	0.0343532	0.0304281
I11	LOC728040	3.485	2.88826	2066	2112	4.69506	3.31439	0.0285576	0.0217803
I12	TCL1A	3.09336	2.73673	1778	1827	5.17435	4.81664	0.0303712	0.0240832
I13	HPYR1	3.4719	3.52998	2189	2068	3.60895	3.2882	0.0383737	0.0314313
I15	ORC2	3.59477	3.01659	2142	1989	2.75444	2.76521	0.0340803	0.0271493
I16	ELMO1	1.92809	2.8208	1919	1808	6.67014	5.64159	0.0307452	0.0199115
I17	LINC00671	2.57757	3.17061	2095	1987	4.48687	3.47257	0.0334129	0.0342224
I19	LOC100133920	4.10065	2.92887	2146	1912	3.86766	3.08577	0.0307549	0.0292887
I20	LOC100271722	3.62196	4.32	1767	1875	2.99943	3.41333	0.0379174	0.0272
I21	UBOX5-AS1	3.72849	3.82728	2092	2038	3.53728	3.77821	0.0329828	0.030422
I22	LOC100272228	3.09582	3.59828	2035	1862	2.30958	3.06122	0.0280098	0.0332975
I3	INO80B-WBP1	3.83183	3.62669	1879	2068	4.78978	4.44874	0.0239489	0.0217602
I4	PP2D1	3.41672	3.95604	1639	1820	7.32154	6.97802	0.018914	0.0126374
I5	LOC100505776	4.1529	3.82641	2119	2143	4.05852	3.40644	0.0268995	0.0237984
I6	LOC100507410	3.48152	2.73705	1867	2046	4.98125	4.00782	0.0278522	0.0244379
I7	FLJ36777	3.33988	2.51329	2036	2069	3.63458	3.04495	0.0294695	0.0309328
I9	LOC100271722	3.93365	4.14228	2110	2221	3.41232	3.78208	0.0232227	0.0315173
J10	LOC100505776	2.45633	3.04878	1832	1968	5.02183	3.70935	0.0349345	0.0289634
J11	LINC00184	2.42634	2.48482	1731	1811	3.75505	3.75483	0.0259965	0.0259525
J12	LOC100289019	5.97857	5.85893	1773	1758	4.56853	5.46075	0.0332769	0.0187713
J13	LOC100130476	2.7115	3.29908	1844	1849	2.65727	3.19091	0.032538	0.0443483
J14	INO80B-WBP1	3.29852	2.80741	1819	1781	4.94777	4.43571	0.042331	0.0280741
J17	LINC00221	2.27399	2.74043	1803	1934	3.88242	3.20579	0.0327232	0.0315408
J18	FLJ40852	3.08642	2.23992	1782	2009	4.20875	4.57939	0.0297419	0.0293678
J19	TCL1A	2.77778	3.97112	1656	1662	5.43478	3.67028	0.0380435	0.0222623
J21	ATP6V1G2-DDX39B	1.86782	1.72272	1392	1219	3.01724	2.54307	0.0387931	0.0229696
J22	LINC00158	3.58814	3.52817	1923	1899	4.47218	3.68615	0.0275611	0.0337019
J3	LOC729970	2.25904	2.35353	1992	1997	3.76506	4.45669	0.0215863	0.016024
J4	LOC100289019	6.27346	6.35281	1865	1763	4.9866	3.46001	0.0187668	0.0283607
J6	LINC00238	2.46499	2.59481	1785	2004	5.43417	4.14172	0.0296919	0.0259481
J7	LINC00158	3.06644	2.28365	1761	1664	4.25894	4.44712	0.0318001	0.0270433
J8	SCARNA10	3.18352	2.41217	2136	1907	4.02622	5.03408	0.0355805	0.024646
K10	ASB16-AS1	3.44086	2.76339	1860	1737	3.54839	4.02994	0.0365591	0.029361
K11	PP2D1	3.15572	2.35656	1933	1952	5.01811	4.81557	0.0196586	0.0245902
K13	ORC2	3.1492	2.7027	1937	1961	2.58131	2.7537	0.0392359	0.0209077
K15	LINC00184	3.26531	2.89626	1960	1899	2.95918	3.63349	0.0260204	0.0205371
K16	FAM182B	3.05085	2.43902	1770	1886	3.84181	4.82503	0.0372881	0.0302227
K18	KTN1-AS1	3.21168	3.23575	2055	1947	2.38443	3.28711	0.0316302	0.0313303
K18	TPT1-AS1	2.63158	2.99372	1938	2071	3.40557	3.04201	0.0330237	0.0255915
K19	LINC00381	3.35917	2.57186	1935	1983	3.20413	2.42057	0.0377261	0.0287443
K20	LINC00671	2.77929	2.58665	1835	1933	5.2861	3.56958	0.0348774	0.0237972
k22	LOC100505474	3.05569	2.73458	2029	1865	4.43568	4.23592	0.0261212	0.027882
K4	LOC100506835	2.25118	2.35726	1688	1909	4.56161	5.50026	0.0521327	0.0529073
K5	LINC00381	3.03318	2.3663	2110	2113	3.5545	3.54946	0.0312796	0.0212967
K6	LOC100507584	2.9697	2.43243	1650	1850	3.69697	2.91892	0.0375758	0.0232432
K8	ATP6V0E2-AS1	3.30774	2.31701	1693	1899	3.30774	2.8436	0.0307147	0.0263296
K9	LOC100506035	3.33333	3.95664	2040	1845	3.28431	3.14363	0.0377451	0.0243902
L10	LOC340017	2.52898	3.58696	1898	1840	3.58272	3.42391	0.0258166	0.0304348
L11	LOC100507410	3.58423	2.63825	1953	1971	3.63543	3.65297	0.0327701	0.0238458
L13	LOC100506835	3.6612	2.66138	1830	1766	4.80874	4.81314	0.0704918	0.0611552
L14	FLJ42627	3.05263	3.00714	1900	1962	5.15789	4.12844	0.0531579	0.0443425
L18	LOC100505776	3.06995	2.31527	1987	2030	4.47911	3.39901	0.0312028	0.0325123
L19	PP2D1	3.16494	2.8691	1643	1673	6.93853	5.43933	0.0237371	0.019725
L21	TCL6	3.89333	2.80572	1875	1889	3.46667	3.70566	0.0245333	0.0275278
L22	ORC2	2.93304	2.46914	1807	1782	2.82236	3.31089	0.0249032	0.0263749
L3	LOC100507410	2.65742	2.92369	1731	2018	3.17735	2.77502	0.0225303	0.0232904
L4	LINC00158	2.92842	3.22581	1844	1922	4.50108	5.51509	0.0238612	0.0166493
L5	LINC00242	2.45902	2.69953	1830	1704	5.02732	5.28169	0.0229508	0.0134977
L6	CARD14	2.58964	2.46046	2008	1707	6.1753	6.6198	0.0453187	0.0568248
L7	LOC100132287	3.05164	2.56674	1704	1948	4.22535	4.46612	0.0275822	0.0379877
L8	FOXN3-AS1	3.95648	3.55872	2022	1967	6.67656	5.08388	0.0262117	0.0228775
L9	INO80B-WBP1	3.3557	2.16216	1788	1850	3.85906	4.43243	0.0302013	0.0237838
M10	HPYR1	3.42227	3.1266	1724	1951	3.7703	3.1266	0.037123	0.035879
M11	ATP6V1G2-DDX39B	3.24221	2.6178	1573	1337	3.68722	3.81451	0.0356008	0.0359013
M12	LINC00700	3.31808	3.66972	1748	1853	5.60641	3.72369	0.0331808	0.0366972
M13	ATXN8OS	3.3584	3.28985	1995	1763	4.06015	3.9705	0.0245614	0.028928
M14	LINC00238	3.54257	2.47884	1609	1654	2.98322	2.72068	0.0428838	0.028416
M15	KTN1-AS1	2.7986	2.83651	2001	1939	2.3988	2.11449	0.0269865	0.024755
M17	CARD14	3.71831	3.9058	1775	1741	4.67606	3.04423	0.0411268	0.0407812
M18	LOC100132287	3.16092	2.50153	1740	1639	3.21839	3.84381	0.0413793	0.0268456
M19	LOC100507584	2.65577	3.36182	1958	1755	3.77937	2.67806	0.0280899	0.0273504
M20	TSNAX-DISC1	2.92366	3.43324	1847	1835	3.68165	3.21526	0.0243638	0.0196185
M21	LOC340017	3.25681	2.96816	1873	1853	3.47037	2.21263	0.038441	0.0286023
M22	LINC00242	3.19018	2.88875	1630	1627	4.11043	3.87216	0.0239264	0.0208974
M3	ELMO1	2.70961	3.38804	1956	1889	5.52147	4.8703	0.0230061	0.0259397
M4	LOC728040	2.76368	3.15217	1773	1840	3.04569	2.44565	0.0270728	0.0222826
M7	ORC2	2.88066	3.06181	1944	1731	3.24074	2.25303	0.0236626	0.0259965
M8	SLC8A1-AS1	2.44338	2.61959	1678	1756	2.62217	2.2779	0.0446961	0.0353075
M9	LOC284933	2.83762	3.29978	1903	1788	2.67998	2.34899	0.0341566	0.0380313
N10	LOC100130476	2.43271	3.29262	1932	1883	3.41615	3.1864	0.0279503	0.0223048
N11	LOC100133920	2.69341	3.87766	1745	1831	4.29799	2.89459	0.0332378	0.0245767
N12	FLJ36777	3.18315	2.85714	2042	1785	3.52595	2.63305	0.0367287	0.0252101
N13	LOC728084	2.46978	3.27253	1903	1864	3.62585	3.05794	0.0273253	0.0284335
N14	TCL6	3.81566	3.30761	2018	1814	3.27056	4.07938	0.0203171	0.0270121
N15	ATP6V0E2-AS1	2.27273	2.73973	1848	1898	4.38312	3.42466	0.0248918	0.0263435
N16	TSNAX-DISC1	5.78842	3.70935	2004	1968	4.34132	3.86179	0.0234531	0.0203252
N17	LOC100289019	5.62954	4.26908	1652	1546	2.72397	4.85123	0.0260291	0.0187581
N18	LOC100271722	3.38983	4.41624	1888	1970	3.76059	3.70558	0.0365466	0.0390863
N19	FOXN3-AS1	3.51317	3.30243	1594	1726	4.76788	4.80881	0.0238394	0.0225956
N20	SCARNA10	2.61628	2.76855	1720	1806	2.5	3.87597	0.0424419	0.0260244
N21	ELMO1	2.76549	3.55661	1808	1687	5.42035	3.91227	0.0204646	0.015412
N3	SPANXA2-OT1	3.6626	3.20856	1802	1870	4.43951	3.68984	0.0277469	0.0192513
n4	LOC100505474	3.41151	3.19328	1876	1785	5.06397	4.59384	0.021855	0.0212885
N5	LOC100272228	3.35397	3.62117	1938	1795	2.52838	2.78552	0.0263158	0.0228412
N6	UBOX5-AS1	3.44214	3.1556	1685	1838	4.62908	3.80849	0.0326409	0.0321001
N7	TM4SF19-TCTEX1D2	2.88952	2.22096	1765	1756	4.64589	5.75171	0.0271955	0.0187927
N8	LOC729683	2.86697	2.51289	1744	1552	3.15367	3.35052	0.0321101	0.0341495
N9	LINC00671	2.44537	1.73861	1922	1668	4.47451	4.19664	0.0239334	0.0305755

### Sheet: Single plate average
WellNames	Gene	Mitotic Index_plate 1	Mitotic Index_plate 2		Viability_plate 1	Viability_plate 2		Multinucleation Index_plate 1	Multinucleation Index_plate 2		Cytokinetic bridges_plate 1	Cytokinetic bridges_plate 2
C3-F19-I8-J16-L15-L17-	CH-TOG SMART pool siRNA	14.7953	11.7318		518.667	528		10.6149	10.5267		0.0417361	0.0283761
J9-J20-K3-K14-L12-L16-	ECT2 SMART pool siRNA	4.1076	4.30173		1145.67	1116		39.1569	42.1191		0.0213246	0.0124069
C20-H7-I18-K7-K21-M5-M16-N22-	HeLa cells	2.74676	2.91893		1866.88	1885.5		3.64018	3.30359		0.0299102	0.0268841
D4-G17-H11-I14-J15-L20-M6-	Control siRNA (Ambion)	2.68541	2.36407		1944.86	1800.29		4.16859	3.81074		0.0330059	0.0301866
C14-D7-D22-H13-H16-J5-	GNG12-AS1 siRNA (exon1)	1.92595	1.85624		1553.33	1561.67		5.01763	4.50515		0.0351442	0.0313013
WellNames	Gene	Mitotic Index_plate 1	Mitotic Index_plate 2		Viability_plate 1	Viability_plate 2		Multinucleation Index_plate 1	Multinucleation Index_plate 2		Cytokinetic bridges_plate 1	Cytokinetic bridges_plate 2
D15-G6-H8-K10-	ASB16-AS1	3.02158	2.76889		1798.25	1763.5		4.05752	3.77873		0.0342823	0.0291031
D11-E5-K8-N15-	ATP6V0E2-AS1	2.68944	2.20443		1690.75	1786.75		4.12877	3.85224		0.0303215	0.0257342
C17-H4-J21-M11-	ATP6V1G2-DDX39B	2.21619	2.00615		1376.25	1219		3.60204	3.35885		0.0366596	0.0309802
C22-E4-F17-M13-	ATXN8OS	2.9753	2.43371		1580.75	1591.5		4.55403	3.96915		0.0296802	0.025141
H15-L6-M17-	CARD14	3.28083	3.03763		1874	1744		5.24844	4.7348		0.047666	0.0487909
F13-I16-M3-N21-	ELMO1	2.58159	2.90555		1788.5	1723		5.94956	4.79967		0.0243324	0.0209524
C5-C21-E13-K16-	FAM182B	2.36201	2.32869		1599.25	1620.75		4.82945	4.94017		0.0368404	0.0328552
D10-G21-I7-N12-	FLJ36777	3.05574	2.47586		1851	1844.75		3.18749	2.71329		0.0320291	0.028977
D12-E7-E20-J18-	FLJ40852	2.8933	2.51446		1663.25	1751.5		4.50065	4.29804		0.032314	0.0315617
D9-G5-L14-	FLJ42627	2.80106	3.02359		1727	1885.67		5.32048	4.18209		0.0465513	0.0465741
E14-G10-L8-N19-	FOXN3-AS1	3.27137	3.11934		1766	1825.75		5.27622	4.95102		0.0265524	0.0225926
C8-E19-I13-M10-	HPYR1	3.18371	3.07225		1754.5	1769.5		3.61135	3.0917		0.0420424	0.0348729
D19-I3-J14-L9-	INO80B-WBP1	3.19304	2.79715		1754.25	1810.5		4.31359	4.02591		0.031795	0.0266676
E8-G12-K18-M15-	KTN1-AS1	2.87782	2.9201		1894.25	1873.75		3.6439	2.83607		0.0290264	0.0273742
G11-J7-J22-L4-	LINC00158	3.24321	2.8757		1854	1837.75		4.15551	4.25614		0.0290153	0.0260475
F4-F20-J11-K15-	LINC00184	2.49756	2.39521		1641.25	1636.5		3.85637	4.05211		0.0246346	0.0252558
C13-E18-F5-J17-	LINC00221	2.53806	2.51171		1619	1628.75		3.82728	3.03912		0.027541	0.0273268
G22-H9-J6-M14-	LINC00238	2.71113	2.77846		1821.5	1863.75		3.96745	3.35524		0.0367591	0.0281789
D8-G13-L5-M22-	LINC00242	2.53219	2.5719		1710.25	1682.75		4.41967	4.55123		0.0225897	0.0219952
E12-E17-K5-K19-	LINC00381	3.05176	2.27659		1785.75	1839.75		3.76294	3.1938		0.0342244	0.0281634
C6-I17-K20-N9-	LINC00671	2.71445	2.49326		1823	1780.5		4.95076	3.67345		0.0334726	0.0288307
C16-D21-G8-M12-	LINC00700	3.19953	2.6294		1636	1681.75		4.61757	3.8652		0.035314	0.0335275
D3-G20-J13-N10-	LOC100130476	2.53943	3.21025		1837.25	1818.75		3.86332	3.54357		0.0298904	0.0282539
G4-H10-L7-M18-	LOC100132287	2.83402	2.38452		1767.75	1859		4.14944	4.18353		0.0348731	0.0282808
D16-E9-I19-N11-	LOC100133920	2.97966	3.26863		1824.5	1791.25		4.38966	3.63457		0.0316792	0.0281334
G7-I9-I20-N18-	LOC100271722	3.56541	3.88322		1878.5	1949.75		3.6723	3.82161		0.0321404	0.0342605
H3-I10-I22-N5-	LOC100272228	3.00819	3.05019		1941	1825.25		2.99258	2.94263		0.0289124	0.0295596
F21-J4-J12-N17-	LOC100289019	5.6276	4.8555		1608.75	1589.75		4.00864	4.29439		0.0260684	0.0230515
H12-h18-k22-n4-	LOC100505474	3.02753	3.26353		1944.25	1803.25		4.55701	4.07406		0.0245312	0.0255101
F16-I5-J10-L18-	LOC100505776	3.05622	2.88139		1867.5	1963.5		4.77694	3.59192		0.0304394	0.0267184
F12-G15-H20-K9-	LOC100506035	2.96342	2.73971		1903.5	1778		3.56448	3.47845		0.0415089	0.033513
C9-D20-K4-L13-	LOC100506835	2.85297	2.49107		1631.5	1738.75		4.85921	4.74215		0.066162	0.060375
F18-I6-L3-L11-	LOC100507410	3.0485	2.88913		1752	1915.5		3.97802	3.42333		0.0266221	0.0249617
F14-K6-M19-	LOC100507584	2.59072	2.55447		1761.67	1736.67		4.49967	2.98716		0.0318269	0.0241335
C11-E6-G19-M9-	LOC284933	2.62955	2.86436		1672.5	1714.25		3.80108	3.24126		0.0359514	0.03843
D6-D14-L10-M21-	LOC340017	2.55624	2.94144		1711.5	1729		3.84278	3.20873		0.0412266	0.0381681
C15-H19-I11-M4-	LOC728040	3.03651	2.86867		1830.75	1801.75		3.55922	2.67261		0.0284925	0.0234096
E3-F9-H17-N13-	LOC728084	2.30791	2.56913		1735.75	1766.75		4.46651	3.90617		0.0309933	0.0278891
C19-E16-F7-H21-	LOC728228	2.78323	2.58752		1567.5	1663.75		4.03123	3.00679		0.0349936	0.0323983
C4-C18-D13-N8-	LOC729683	2.6291	2.40196		1566.5	1444.75		3.58329	3.50762		0.0346721	0.0293853
F10-H14-H22-J3-	LOC729970	2.5303	3.01022		1950.25	1918.5		3.81909	3.52264		0.0244217	0.0174174
I15-K13-L22-M7-	ORC2	3.13942	2.81256		1957.5	1865.75		2.84971	2.77071		0.0304705	0.0251071
G14-I4-K11-L19-	PP2D1	3.19823	2.91317		1753.75	1857		6.19454	5.32941		0.0201607	0.0205417
D5-D17-J8-N20-	SCARNA10	2.60883	2.22572		1794.75	1744		3.88951	4.13879		0.0347018	0.0274491
E15-F11-G18-M8-	SLC8A1-AS1	2.99624	2.21311		1757.75	1712.75		3.95803	2.97593		0.0359505	0.034
C12-E22-G9-N3-	SPANXA2-OT1	3.22195	2.73128		1754.25	1783.5		3.6355	3.41072		0.0332321	0.0227665
F15-H6-I12-J19-	TCL1A	2.64741	3.06574		1683	1658		5.4851	4.40884		0.0313988	0.0261856
E11-F6-L21-N14-	TCL6	3.31194	2.53631		1800.25	1653		4.06647	4.16735		0.0235073	0.0256659
D18-F22-G3-N7-	TM4SF19-TCTEX1D2	2.9024	2.77369		1673.75	1685.75		4.88211	5.4616		0.0268518	0.0235061
E21-F8-H5-K18-	TPT1-AS1	2.42511	2.18581		1729.25	1853.5		4.05652	3.8906		0.0351883	0.0287139
C7-E10-M20-N16-	TSNAX-DISC1	3.89927	2.86146		1759	1591.75		4.18665	3.92305		0.0297208	0.0213212
F3-G16-I21-N6-	UBOX5-AS1	3.51827	2.95379		1718.5	1774.5		4.54835	3.99223		0.0336874	0.0265754

### Sheet: Final plate average
WellNames	Gene	Mitotic Index	Viability	Multinucleation Index	Cytokinetic bridges
C3-F19-I8-J16-L15-L17-	CH-TOG SMART pool siRNA	14.7953	518.667	10.6149	0.0350561
J9-J20-K3-K14-L12-L16-	ECT2 SMART pool siRNA	4.1076	1145.67	39.1569	0.0168658
C20-H7-I18-K7-K21-M5-M16-N22-	HeLa cells	2.74676	1866.88	3.64018	0.0283972
D4-G17-H11-I14-J15-L20-M6-	Control siRNA (Ambion)	2.68541	1944.86	4.16859	0.0315963
C14-D7-D22-H13-H16-J5-	GNG12-AS1 siRNA (exon1)	1.92595	1553.33	5.01763	0.0332228
WellNames	Gene	Mitotic Index	Viability	Multinucleation Index	Cytokinetic bridges
D15-G6-H8-K10-	ASB16-AS1	3.02158	1798.25	4.05752	0.0316927
D11-E5-K8-N15-	ATP6V0E2-AS1	2.68944	1690.75	4.12877	0.0280278
C17-H4-J21-M11-	ATP6V1G2-DDX39B	2.21619	1376.25	3.60204	0.0338199
C22-E4-F17-M13-	ATXN8OS	2.9753	1580.75	4.55403	0.0274106
H15-L6-M17-	CARD14	3.28083	1874	5.24844	0.0482285
F13-I16-M3-N21-	ELMO1	2.58159	1788.5	5.94956	0.0226424
C5-C21-E13-K16-	FAM182B	2.36201	1599.25	4.82945	0.0348478
D10-G21-I7-N12-	FLJ36777	3.05574	1851	3.18749	0.030503
D12-E7-E20-J18-	FLJ40852	2.8933	1663.25	4.50065	0.0319378
D9-G5-L14-	FLJ42627	2.80106	1727	5.32048	0.0465627
E14-G10-L8-N19-	FOXN3-AS1	3.27137	1766	5.27622	0.0245725
C8-E19-I13-M10-	HPYR1	3.18371	1754.5	3.61135	0.0384576
D19-I3-J14-L9-	INO80B-WBP1	3.19304	1754.25	4.31359	0.0292313
E8-G12-K18-M15-	KTN1-AS1	2.87782	1894.25	3.6439	0.0282003
G11-J7-J22-L4-	LINC00158	3.24321	1854	4.15551	0.0275314
F4-F20-J11-K15-	LINC00184	2.49756	1641.25	3.85637	0.0249452
C13-E18-F5-J17-	LINC00221	2.53806	1619	3.82728	0.0274339
G22-H9-J6-M14-	LINC00238	2.71113	1821.5	3.96745	0.032469
D8-G13-L5-M22-	LINC00242	2.53219	1710.25	4.41967	0.0222924
E12-E17-K5-K19-	LINC00381	3.05176	1785.75	3.76294	0.0311939
C6-I17-K20-N9-	LINC00671	2.71445	1823	4.95076	0.0311516
C16-D21-G8-M12-	LINC00700	3.19953	1636	4.61757	0.0344207
D3-G20-J13-N10-	LOC100130476	2.53943	1837.25	3.86332	0.0290721
G4-H10-L7-M18-	LOC100132287	2.83402	1767.75	4.14944	0.0315769
D16-E9-I19-N11-	LOC100133920	2.97966	1824.5	4.38966	0.0299063
G7-I9-I20-N18-	LOC100271722	3.56541	1878.5	3.6723	0.0332004
H3-I10-I22-N5-	LOC100272228	3.00819	1941	2.99258	0.029236
F21-J4-J12-N17-	LOC100289019	5.6276	1608.75	4.00864	0.0245599
H12-h18-k22-n4-	LOC100505474	3.02753	1944.25	4.55701	0.0250206
F16-I5-J10-L18-	LOC100505776	3.05622	1867.5	4.77694	0.0285789
F12-G15-H20-K9-	LOC100506035	2.96342	1903.5	3.56448	0.0375109
C9-D20-K4-L13-	LOC100506835	2.85297	1631.5	4.85921	0.0632685
F18-I6-L3-L11-	LOC100507410	3.0485	1752	3.97802	0.0257919
F14-K6-M19-	LOC100507584	2.59072	1761.67	4.49967	0.0279802
C11-E6-G19-M9-	LOC284933	2.62955	1672.5	3.80108	0.0371907
D6-D14-L10-M21-	LOC340017	2.55624	1711.5	3.84278	0.0396974
C15-H19-I11-M4-	LOC728040	3.03651	1830.75	3.55922	0.025951
E3-F9-H17-N13-	LOC728084	2.30791	1735.75	4.46651	0.0294412
C19-E16-F7-H21-	LOC728228	2.78323	1567.5	4.03123	0.033696
C4-C18-D13-N8-	LOC729683	2.6291	1566.5	3.58329	0.0320287
F10-H14-H22-J3-	LOC729970	2.5303	1950.25	3.81909	0.0209196
I15-K13-L22-M7-	ORC2	3.13942	1957.5	2.84971	0.0277888
G14-I4-K11-L19-	PP2D1	3.19823	1753.75	6.19454	0.0203512
D5-D17-J8-N20-	SCARNA10	2.60883	1794.75	3.88951	0.0310754
E15-F11-G18-M8-	SLC8A1-AS1	2.99624	1757.75	3.95803	0.0349753
C12-E22-G9-N3-	SPANXA2-OT1	3.22195	1754.25	3.6355	0.0279993
F15-H6-I12-J19-	TCL1A	2.64741	1683	5.4851	0.0287922
E11-F6-L21-N14-	TCL6	3.31194	1800.25	4.06647	0.0245866
D18-F22-G3-N7-	TM4SF19-TCTEX1D2	2.9024	1673.75	4.88211	0.025179
E21-F8-H5-K18-	TPT1-AS1	2.42511	1729.25	4.05652	0.0319511
C7-E10-M20-N16-	TSNAX-DISC1	3.89927	1759	4.18665	0.025521
F3-G16-I21-N6-	UBOX5-AS1	3.51827	1718.5	4.54835	0.0301314
