## Supplementary material for "A high-content RNAi screen reveals multiple roles for long noncoding RNAs in cell division": Supp Table 4

### Sheet: linc00899 exon
Linc00899 exonic probes	Probe Sequence (5' to 3')
cgactgtgcagaaagttggg	linc00899_Q570_1
aattggaagttctggggctc	linc00899_Q570_2
gacgaaaaaagcttctgggt	linc00899_Q570_3
cagagaggatcatgtctaag	linc00899_Q570_4
tatggaagcccaggaccaac	linc00899_Q570_5
tgagacctcttccatgaatc	linc00899_Q570_6
acgtcaggttctggaagttt	linc00899_Q570_7
tatgtaactctcagagcctc	linc00899_Q570_8
tgaccaacagccaaagtcag	linc00899_Q570_9
gccttattttaccttatgac	linc00899_Q570_10
tggctgagcagattctacaa	linc00899_Q570_11
aaaggtgcccaggaggagac	linc00899_Q570_12
gtgaccttctctgaggacag	linc00899_Q570_13
ggagtcacagactgtgcttc	linc00899_Q570_14
caagtggtcgaatgcagagt	linc00899_Q570_15
cttgtgcacctttcctgaag	linc00899_Q570_16
cttcctgttgggagtactgg	linc00899_Q570_17
taaggggagtcgggaagagc	linc00899_Q570_18
cagaacttctggtgcgtgtg	linc00899_Q570_19
cattcttggggactgctatg	linc00899_Q570_20
aagttctttggctcagcttc	linc00899_Q570_21
aagtctggagcaggcgaaga	linc00899_Q570_22
gttcccacgaaaagcaaccg	linc00899_Q570_23
gacagggtggtgaggacatc	linc00899_Q570_24
ctcttttttttttccagctg	linc00899_Q570_25
agagtcttttttgcttgctg	linc00899_Q570_26
tcctcttagttttttttttt	linc00899_Q570_27
ataccctcttagttttttct	linc00899_Q570_28
tcagtaattacctcatgggt	linc00899_Q570_29
agcagaaggactttcaacca	linc00899_Q570_30
tgctcacaacgtattcaaca	linc00899_Q570_31

### Sheet: C1QTNF1-AS1 exon
C1QTNF1-AS1 exonic probes	Probe Sequence (5' to 3')
tgcagcctctagttctct	C1QTNF-AS1_E_Q570_1
cgcagtgagatgctccaa	C1QTNF-AS1_E_Q570_2
caggagcaggacatgctc	C1QTNF-AS1_E_Q570_3
tctatgctggggtccttg	C1QTNF-AS1_E_Q570_4
tctcatgagccagggatc	C1QTNF-AS1_E_Q570_5
caggctctcttggggcag	C1QTNF-AS1_E_Q570_6
gctcaacaatgtgtttcc	C1QTNF-AS1_E_Q570_7
gaaacagcgacgtcagct	C1QTNF-AS1_E_Q570_8
cccactttagagagcagt	C1QTNF-AS1_E_Q570_9
cagtgggacgtcaccatc	C1QTNF-AS1_E_Q570_10
catcttagcagcttctcc	C1QTNF-AS1_E_Q570_11
tctgccaagtttccactt	C1QTNF-AS1_E_Q570_12
caggagccacgagcatgg	C1QTNF-AS1_E_Q570_13
ccaagctgctcagaacgt	C1QTNF-AS1_E_Q570_14
agtcctgatctccacctg	C1QTNF-AS1_E_Q570_15
ggtgtgtccttgcagctg	C1QTNF-AS1_E_Q570_16
ctctttagtttctgtggc	C1QTNF-AS1_E_Q570_17
cctcagagacttcaccat	C1QTNF-AS1_E_Q570_18
tctccttgtcttctttgc	C1QTNF-AS1_E_Q570_19
tcaggctttcattggatt	C1QTNF-AS1_E_Q570_20
tcactttccttaaggtca	C1QTNF-AS1_E_Q570_21

### Sheet: TPPP intron
TPPP intronic probes	Probe Sequence (5' to 3')
acccttatcaaaacagcagc	TPPP_intron1_Q670_1
caaacccccatcaagacaac	TPPP_intron1_Q670_2
caacccctatcaaaacagca	TPPP_intron1_Q670_3
accccgtatcaaaatagcag	TPPP_intron1_Q670_4
aacccctatcaaaacagcag	TPPP_intron1_Q670_5
caaccccctatcaaaacagc	TPPP_intron1_Q670_6
aacccctatcaaaactgcag	TPPP_intron1_Q670_7
caaccccctatcaaaacagc	TPPP_intron1_Q670_8
ccacctatcaaaacagcagc	TPPP_intron1_Q670_9
tatcaaaacagtagcctccc	TPPP_intron1_Q670_10
cccaacccctatcaaaacag	TPPP_intron1_Q670_11
cccaaccacctatcaaaaca	TPPP_intron1_Q670_12
aaccccacatcaaaacagca	TPPP_intron1_Q670_13
caaccccctatcaaaacagc	TPPP_intron1_Q670_14
caacccctatcaaaacagca	TPPP_intron1_Q670_15
caacccctatcaaaacagca	TPPP_intron1_Q670_16
aacccctcatcaaaacagca	TPPP_intron1_Q670_17
ccaacccgtatcaaaacagc	TPPP_intron1_Q670_18
caaacccccatcaagacaac	TPPP_intron1_Q670_19
taaacccccatcaaaacagc	TPPP_intron1_Q670_20
ctcaacccccatcaaaacag	TPPP_intron1_Q670_21
ctcaacccccatcaaaacag	TPPP_intron1_Q670_22
caaccctcatcaaaacagca	TPPP_intron1_Q670_23
aacccccatcaaaacagcag	TPPP_intron1_Q670_24
gacactgagagggaacgcaa	TPPP_intron1_Q670_25
aacatgccaggtggatcagc	TPPP_intron1_Q670_26
cctgcaagcagaagagccaa	TPPP_intron1_Q670_27
ctgagaagtcaggcggggag	TPPP_intron1_Q670_28
tcccgggaaaacgcacacac	TPPP_intron1_Q670_29
aaccatgaaagctgcagacc	TPPP_intron1_Q670_30
cctttctgaatcagagatcc	TPPP_intron1_Q670_31
gatgcaaagcgagttcatgc	TPPP_intron1_Q670_32
ccatgacttcatgttttgtg	TPPP_intron1_Q670_33
ttaaaacgcagccagtgacc	TPPP_intron1_Q670_34
ttcgggaagatagaccaacc	TPPP_intron1_Q670_35
catttattgcaacttcaggg	TPPP_intron1_Q670_36
tataacctcgtataatcgct	TPPP_intron1_Q670_37
ctatgctcatttccacaacg	TPPP_intron1_Q670_38
ctgttgaccatttctgtgag	TPPP_intron1_Q670_39
gtagggggtcaaaaggaagc	TPPP_intron1_Q670_40
cagtgtgaggcttgcaaatt	TPPP_intron1_Q670_41
acgaaccctgtttaccgatt	TPPP_intron1_Q670_42
gggtgatcctaattttcttc	TPPP_intron1_Q670_43
gaacagactgcctgactctc	TPPP_intron1_Q670_44
agcttttaattctctgcgtc	TPPP_intron1_Q670_45
aaatagactcggctctctgc	TPPP_intron1_Q670_46
cattgagcgactctcctcac	TPPP_intron1_Q670_47
